# Genetic analysis of retinal cell types reveals synaptic pathology in schizophrenia

**DOI:** 10.1101/2024.08.09.607343

**Authors:** Emanuel Boudriot, Marius Stephan, Finn Rabe, Lukasz Smigielski, Andrea Schmitt, Peter Falkai, Michael J. Ziller, Moritz J. Rossner, Philipp Homan, Sergi Papiol, Florian J. Raabe

**Affiliations:** Max Planck Institute of Psychiatry, 80804 Munich, Germany; Department of Psychiatry and Psychotherapy, LMU University Hospital, LMU Munich, 80336 Munich, Germany; Systasy Bioscience GmbH, 81669 Munich, Germany; Department of Adult Psychiatry and Psychotherapy, University of Zurich, 8032 Zurich, Switzerland; Department of Child and Adolescent Psychiatry and Psychotherapy, University Hospital of Psychiatry Zurich, University of Zurich, 8032 Zurich, Switzerland; 6German Center for Mental Health (DZPG), partner site Munich-Augsburg; Laboratory of Neurosciences (LIM-27), Institute of Psychiatry, University of São Paulo (USP), São Paulo-SP 05403-903, Brazil; Department of Psychiatry, University of Münster, 48149 Münster, Germany; Center for Soft Nanoscience, University of Münster, 48149 Münster, Germany; Neuroscience Center Zurich, University of Zurich and ETH Zurich, 8057 Zurich, Switzerland; Institute of Psychiatric Phenomics and Genomics (IPPG), LMU Munich, 80336 Munich, Germany

**Author notes:** Corresponding author: Florian J. Raabe, MD, PhD. These authors contributed equally (Emanuel Boudriot, Marius Stephan, Finn Rabe).

## Abstract

**Importance:** As an accessible part of the central nervous system, the retina provides a unique window to study pathophysiological mechanisms of brain disorders in humans. Imaging and electrophysiological studies have revealed retinal alterations across several neuropsychiatric and neurological disorders. However, it remains largely unclear whether primary disease mechanisms within the retina contribute to the observed retinal alterations and which specific retinal cell types and biological mechanisms are involved.

**Objective:** To determine whether specific retinal cell types are affected by genomic risk for neuropsychiatric and neurological disorders and to explore the mechanisms through which genomic risk converges in these cell types.

**Design, Setting, and Participants:** In this study, we combined findings from genome-wide association studies in schizophrenia, bipolar disorder, major depressive disorder, multiple sclerosis, Parkinson disease, Alzheimer disease, and stroke with retinal single-cell transcriptomic data sets from humans, macaques, and mice. To identify susceptible cell types, we applied MAGMA cell type enrichment analyses and performed subsequent pathway analyses. Furthermore, we translated the cellular top hit to the structural level by using retinal optical coherence tomography and genotyping data in the large population-based UK Biobank cohort (*n* = 36,349).

**Main Outcomes and Measures:** Cell type-specific enrichment of genetic risk loading for neuropsychiatric and neurological disorder traits in the gene expression profiles of retinal cells.

**Results:** Amacrine cells (interneurons within the retina) were robustly enriched in schizophrenia genetic risk across mammalian species and in different developmental stages. This enrichment was primarily driven by genes involved in synapse biology. On the structural level, higher polygenic risk for schizophrenia was associated with thinning of the ganglion cell–inner plexiform layer, which contains dendrites and synaptic connections of amacrine cells. Moreover, retinal immune cell populations were enriched in multiple sclerosis genetic risk. No consistent cell type associations were found for bipolar disorder, major depressive disorder, Parkinson and Alzheimer disease, or stroke.

**Conclusions and Relevance:** This study provides novel insights into the cellular underpinnings of retinal alterations in neuropsychiatric and neurological disorders and highlights the retina as a potential proxy to study synaptic pathology in schizophrenia.
