## Supplement 4 for "Genetic analysis of retinal cell types reveals synaptic pathology in schizophrenia"

### Sheet: eTable 19
eTable 19: Effects of schizophrenia polygenic risk and covariates on mean retinal layer thicknesses in the UK Biobank.
	RNFL_mean			GCIPL_mean			INL_mean
Predictors	Estimates	CI	p	Estimates	CI	p	Estimates	CI	p
(Intercept)	29.02	26.80, 31.25	<0.001	68.52	65.48, 71.57	<0.001	29.65	28.38, 30.92	<0.001
PRSSZ 2022	-0.02	-0.07, 0.03	0.481	-0.09	-0.16, -0.03	0.007	0	-0.03, 0.03	0.865
Age	0.03	-0.05, 0.11	0.41	0.14	0.03, 0.24	0.013	0.05	0.01, 0.10	0.025
Age squared	0	-0.00, -0.00	0.038	0	-0.00, -0.00	<0.001	0	-0.00, -0.00	0.001
Genetic sex	0.73	0.64, 0.82	<0.001	-0.06	-0.18, 0.06	0.316	-0.48	-0.53, -0.43	<0.001
Smoking status	-0.15	-0.22, -0.09	<0.001	0.06	-0.03, 0.15	0.19	0.03	-0.01, 0.06	0.183
BMI	-0.03	-0.04, -0.02	<0.001	-0.01	-0.02, 0.01	0.363	0.01	0.01, 0.02	<0.001
Hypertension	-0.28	-0.38, -0.18	<0.001	-0.55	-0.68, -0.41	<0.001	-0.04	-0.10, 0.02	0.182
QC mean	0	-0.01, 0.01	0.99	0.08	0.07, 0.09	<0.001	0.03	0.03, 0.04	<0.001
Genotype array	-0.13	-0.27, 0.01	0.069	-0.01	-0.20, 0.18	0.889	0.08	-0.00, 0.16	0.058
Genetic PC1	0	-0.02, 0.01	0.729	0.01	-0.01, 0.03	0.421	0	-0.01, 0.01	0.803
Genetic PC2	-0.01	-0.02, 0.01	0.299	0	-0.02, 0.02	0.818	0	-0.01, 0.01	0.839
Genetic PC3	0	-0.02, 0.02	0.802	-0.01	-0.03, 0.02	0.711	0	-0.02, 0.01	0.398
Genetic PC4	0	-0.01, 0.01	0.626	0.01	-0.00, 0.02	0.181	0.01	0.00, 0.01	0.047
Genetic PC5	0	-0.01, 0.00	0.566	-0.03	-0.04, -0.02	<0.001	-0.01	-0.01, -0.01	<0.001
Genetic PC6	0.01	-0.01, 0.03	0.469	-0.02	-0.05, 0.01	0.283	-0.01	-0.02, 0.00	0.089
Genetic PC7	0	-0.02, 0.01	0.882	-0.01	-0.03, 0.01	0.258	0	-0.00, 0.01	0.403
Genetic PC8	-0.01	-0.03, 0.01	0.237	-0.01	-0.04, 0.01	0.336	0	-0.01, 0.01	0.917
Genetic PC9	-0.01	-0.03, -0.00	0.01	0.02	0.01, 0.04	0.008	0.02	0.01, 0.02	<0.001
Genetic PC10	-0.04	-0.06, -0.02	<0.001	0	-0.02, 0.03	0.78	0	-0.01, 0.01	0.769
Observations	36349	36349	36349	36349	36349	36349	36349	36349	36349
